# Disabling PSGL-1 abrogates immune suppression and resistance to PD-1 blockade in pancreatic cancer

**DOI:** 10.1101/2025.05.22.655365

**Authors:** Jennifer L. Hope, Yijuan Zhang, Hannah A. F. Hetrick, Evelyn S. Sanchez-Hernandez, Beatrice Silvestri, Brianna J. Smith, Sanmati H. Nakil, Sreeja Roy, Michelle Lin, Ashley B. Palete, Swetha Maganti, Lily Ling, Dennis C. Otero, Katelyn T. Byrne, Gabriele Romano, Yu Xin Wang, Cosimo Commisso, Linda M. Bradley

**Affiliations:** Cancer Metabolism and Microenvironment Program, NCI-Designated Cancer Center, Sanford Burnham Prebys, La Jolla, CA, USA; Department of Microbiology and Immunology, College of Medicine, Drexel University, Philadelphia, PA, USA; Immune Cell Regulation and Targeting Program, NCI-Designated Comprehensive Cancer Center, Sidney Kimmel Cancer Consortium, Thomas Jefferson University and Drexel University, Philadelphia, PA, USA; Center for Cardiovascular and Muscular Diseases, Sanford Burnham Prebys, La Jolla, CA USA; Center for Data Sciences, Sanford Burnham Prebys, La Jolla, CA, USA; Cell, Developmental, and Cancer Biology, OHSU Knight Cancer Institute, School of Medicine, Oregon Health and Science University, Portland, OR, USA; Department of Pharmacology and Physiology, College of Medicine, Drexel University, Philadelphia, PA, USA

## Abstract

Pancreatic ductal adenocarcinoma (PDAC) is a lethal cancer for which there is a critical need to identify novel therapeutic targets. Herein we define PSGL-1 as a checkpoint inhibitor using a syngeneic orthotopic model of PDAC. As with PDAC patients, CD8^+^ T cells within murine PDAC tumors expressed high levels of PSGL-1. PSGL-1^-/-^ mice displayed striking T cell-dependent control of primary tumors and lung metastases. Extensive spatial remodeling within PDAC tumors occurred in PSGL-1^-/-^ mice with a dramatic loss of proliferating tumor cells and an increase in CD8^+^ T cell engagement of antigen-presenting cells. The prominent CD8^+^ T cell infiltrates included subsets of pre-exhausted T cells retaining hallmarks of stemness and multifunctional effector capacity. These changes enabled a near complete response of PDAC to therapeutic PD-1 blockade. Our findings identify PSGL-1 as a key regulator of anti-tumor immunity in PDAC, highlighting its potential as a therapeutic target to limit CD8^+^ T cell exhaustion and enhance immunotherapy response.

**Summary:** Hope *et al* describe a pivotal function of PSGL-1 in CD8^+^ T cell responses to pancreatic ductal adenocarcinoma. Genetic deletion of PSGL-1 elicits tumor control by increasing T cell infiltration and maintaining functional subsets, thereby promoting sensitivity to PD-1 blockade.
