## Supplemental Table 1 for "Disabling PSGL-1 abrogates immune suppression and resistance to PD-1 blockade in pancreatic cancer"

### Sheet: top10
	p_val	avg_log2FC	pct.1	pct.2	p_val_adj	cluster	gene	Cell Type
1	0	3.12929	0.997	0.648	0	0	CCL5	CD8 T-eff Mem
2	0	2.44256	0.888	0.622	0	0	GZMK
3	0	2.39708	0.969	0.591	0	0	NKG7
4	0	2.39524	0.962	0.66	0	0	GZMH
5	0	2.3949	0.984	0.687	0	0	GZMA
6	0	2.2446	0.972	0.729	0	0	CCL4
7	0	2.22181	0.935	0.593	0	0	CD8A
8	0	1.87668	0.929	0.724	0	0	CST7
9	0	1.84181	0.907	0.667	0	0	KLRK1
10	0	1.77334	0.826	0.636	0	0	CRTAM
11	0	2.61151	0.995	0.716	0	1	IL7R	T NaÔve
12	0	1.72033	0.929	0.521	0	1	CCR7
13	0	1.55735	0.72	0.296	0	1	KLRB1
14	0	1.462	0.941	0.578	0	1	LTB
15	0	1.3842	0.958	0.727	0	1	GPR183
16	0	0.975367	0.968	0.765	0	1	TNFAIP8
17	0	0.946666	0.997	0.953	0	1	TXNIP
18	0	0.866136	0.889	0.69	0	1	TRBC1
19	1.12E-269	0.958744	0.963	0.87	2.24E-266	1	ANXA1
20	3.98E-260	0.790599	0.69	0.471	7.97E-257	1	CCR6
21	0	3.65261	1	0.941	0	2	COL1A1	Fibroblasts
22	0	3.53942	1	0.961	0	2	COL1A2
23	0	3.48706	1	0.953	0	2	COL3A1
24	0	3.38709	0.999	0.903	0	2	CTHRC1
25	0	3.32877	0.983	0.869	0	2	MMP11
26	0	3.31802	1	0.931	0	2	DCN
27	0	3.16098	0.999	0.88	0	2	FN1
28	0	3.15584	1	0.935	0	2	LUM
29	0	3.07638	0.999	0.891	0	2	COL12A1
30	0	3.0003	1	0.905	0	2	COL6A3
31	0	1.67395	0.904	0.629	0	3	GZMK	CD8 T-eff Mem
32	0	1.40808	0.959	0.698	0	3	GZMA
33	0	1.35537	0.982	0.66	0	3	CCL5
34	0	1.20017	0.93	0.728	0	3	IL7R
35	0	1.11639	0.839	0.612	0	3	CD8A
36	0	1.0171	0.905	0.693	0	3	TRBC1
37	0	0.984816	0.958	0.756	0	3	TNFAIP3
38	1.32E-291	0.990656	0.885	0.846	2.63E-288	3	RGCC
39	9.20E-212	0.946188	0.924	0.876	1.84E-208	3	ANXA1
40	1.38E-06	0.951448	0.487	0.326	0.0027518	3	KLRB1
41	0	4.57251	0.984	0.61	0	4	CCL3	Macrophages
42	0	4.09802	0.981	0.735	0	4	APOE
43	0	4.0821	0.981	0.649	0	4	C1QB
44	0	4.078	1	0.658	0	4	LYZ
45	0	3.99003	0.983	0.614	0	4	C1QA
46	0	3.62781	1	0.802	0	4	HLA-DRB1
47	0	3.57394	1	0.867	0	4	HLA-DRA
48	0	3.52096	1	0.883	0	4	CD74
49	0	3.4531	0.941	0.523	0	4	CXCL3
50	0	3.45269	0.832	0.651	0	4	IL1B
51	0	3.64018	0.998	0.828	0	5	MGP	Endothelial
52	0	3.34368	0.956	0.54	0	5	APOD
53	0	3.18579	0.992	0.924	0	5	SFRP2
54	0	2.72278	0.999	0.933	0	5	DCN
55	0	2.70957	0.991	0.735	0	5	CCDC80
56	0	2.56535	0.956	0.807	0	5	SFRP4
57	0	2.51264	0.997	0.813	0	5	FBLN1
58	0	2.51152	0.998	0.937	0	5	LUM
59	0	2.43134	0.998	0.865	0	5	SERPINF1
60	0	2.37992	0.956	0.799	0	5	IGFBP5
61	0	2.80158	0.965	0.489	0	6	CD79A	B-cells
62	0	2.51006	0.978	0.528	0	6	TNFRSF13C
63	0	2.14153	0.901	0.34	0	6	MS4A1
64	0	1.70045	0.859	0.453	0	6	BANK1
65	0	1.61349	0.856	0.396	0	6	LINC01781
66	0	1.56128	0.937	0.582	0	6	STAG3
67	0	1.45294	0.808	0.24	0	6	VPREB3
68	0	1.42807	0.89	0.594	0	6	MEF2C
69	0	1.41605	0.952	0.596	0	6	ST6GAL1
70	2.67E-75	1.80725	0.628	0.697	5.35E-72	6	IGHM
71	0	4.27218	0.928	0.762	0	7	MMP7	Ductal Cells
72	0	3.37517	0.901	0.738	0	7	KRT19
73	0	3.08483	0.875	0.824	0	7	MUC1
74	0	2.94445	0.83	0.728	0	7	C19orf33
75	0	2.91366	0.927	0.846	0	7	LY6D
76	0	2.79438	0.847	0.705	0	7	FXYD3
77	0	2.78062	0.761	0.671	0	7	SLPI
78	0	2.77856	0.797	0.563	0	7	KRT8
79	0	2.64931	0.995	0.985	0	7	S100A6
80	9.94E-204	2.4277	0.696	0.608	1.99E-200	7	KRT18
81	0	5.4279	0.98	0.451	0	8	G0S2	Neutrophils
82	0	4.65047	0.99	0.668	0	8	CXCL8
83	0	4.4543	0.933	0.72	0	8	S100A9
84	0	4.29066	0.878	0.686	0	8	S100A8
85	0	4.24257	0.996	0.699	0	8	NAMPT
86	0	3.7954	0.958	0.648	0	8	PLAUR
87	0	3.74564	0.907	0.511	0	8	PHACTR1
88	0	3.63438	0.995	0.692	0	8	IER3
89	0	3.60248	0.904	0.409	0	8	FCGR3B
90	0	3.55673	0.922	0.569	0	8	MXD1
91	0	3.74356	0.969	0.64	0	9	AQP1	Endothelial
92	0	3.72056	0.964	0.617	0	9	CLDN5
93	0	3.45522	0.986	0.682	0	9	A2M
94	0	3.41196	0.974	0.64	0	9	PECAM1
95	0	3.31156	0.977	0.709	0	9	HSPG2
96	0	3.29172	0.986	0.775	0	9	SPARCL1
97	0	3.15113	0.93	0.454	0	9	PLVAP
98	0	3.14625	0.957	0.658	0	9	CALCRL
99	0	3.07404	0.959	0.595	0	9	VWF
100	2.31E-202	3.06127	0.73	0.476	4.63E-199	9	CCL14
101	0	4.54424	0.98	0.662	0	10	ADIRF	Perycites/Smooth Muscle
102	0	4.42995	0.969	0.705	0	10	C11orf96
103	0	4.0488	0.993	0.864	0	10	ACTA2
104	0	4.00083	0.998	0.894	0	10	TAGLN
105	0	3.98147	0.971	0.62	0	10	MYH11
106	0	3.57352	0.983	0.645	0	10	PPP1R14A
107	0	3.33534	0.999	0.793	0	10	TPM2
108	0	3.30474	0.929	0.562	0	10	ADAMTS1
109	0	3.2675	0.999	0.788	0	10	DSTN
110	0	3.2407	0.995	0.756	0	10	MYL9
111	0	2.02442	0.99	0.737	0	11	IL7R	PDAC
112	1.96E-280	1.78459	0.992	0.887	3.91E-277	11	DNAJB1
113	7.53E-250	1.46941	0.906	0.649	1.51E-246	11	CD69
114	4.10E-215	1.26412	0.98	0.854	8.20E-212	11	KLF6
115	1.04E-206	1.33011	0.968	0.766	2.07E-203	11	TNFAIP3
116	1.06E-161	1.26468	0.998	0.957	2.13E-158	11	TXNIP
117	1.44E-146	1.178	0.954	0.787	2.88E-143	11	HSPA1B
118	6.03E-125	1.09332	0.96	0.854	1.21E-121	11	JUN
119	1.82E-89	0.970455	0.947	0.878	3.63E-86	11	ANXA1
120	9.61E-77	0.904743	0.789	0.62	1.92E-73	11	NEU1
121	0	3.3269	0.96	0.823	0	12	MUC1	PDAC
122	0	3.25174	0.96	0.739	0	12	KRT19
123	0	2.71656	0.924	0.664	0	12	ELF3
124	0	2.60075	0.984	0.763	0	12	MMP7
125	0	2.47105	0.963	0.781	0	12	TACSTD2
126	0	2.44975	0.983	0.648	0	12	GPRC5A
127	0	2.41037	0.891	0.728	0	12	C19orf33
128	0	2.16535	0.896	0.604	0	12	KRT18
129	0	2.07509	0.948	0.704	0	12	FXYD3
130	8.64E-275	2.13167	0.826	0.595	1.73E-271	12	EPCAM
131	0	3.73522	0.998	0.65	0	13	BATF	T-regs
132	0	3.321	1	0.818	0	13	IL32
133	0	3.21722	0.984	0.724	0	13	TNFRSF18
134	0	3.14898	0.982	0.659	0	13	IL2RA
135	0	3.04856	0.995	0.715	0	13	TIGIT
136	0	2.87159	0.956	0.606	0	13	TNFRSF4
137	0	2.79169	0.99	0.673	0	13	PMAIP1
138	0	2.53856	0.982	0.749	0	13	CTLA4
139	0	2.35779	0.999	0.908	0	13	S100A4
140	0	2.35081	0.944	0.515	0	13	LAIR2
141	2.22E-220	1.10745	0.969	0.738	4.43E-217	14	IL7R	PDAC
142	6.91E-143	0.954169	0.846	0.555	1.38E-139	14	CCR7
143	2.60E-102	0.688272	0.835	0.609	5.21E-99	14	LTB
144	9.86E-94	0.363156	0.904	0.705	1.97E-90	14	TRBC1
145	1.28E-84	0.375467	0.984	0.957	2.56E-81	14	TXNIP
146	7.15E-50	0.404194	0.929	0.782	1.43E-46	14	TNFAIP8
147	4.74E-41	0.54417	0.837	0.748	9.48E-38	14	GPR183
148	9.65E-29	0.41292	0.76	0.516	1.93E-25	14	CXCL13
149	1.38E-14	0.385859	0.674	0.729	2.76E-11	14	HIST1H1D
150	3.18E-09	0.47788	0.571	0.513	6.37E-06	14	PLAC8
151	0	1.77031	0.971	0.716	0	15	TIGIT	T-regs
152	0	1.46292	0.938	0.751	0	15	CTLA4
153	0	1.45124	0.947	0.652	0	15	BATF
154	3.00E-241	0.988517	0.865	0.609	6.00E-238	15	TNFRSF4
155	1.73E-237	1.48682	0.978	0.818	3.46E-234	15	IL32
156	6.15E-209	1.31913	0.915	0.607	1.23E-205	15	LTB
157	3.03E-175	1.15983	0.948	0.674	6.06E-172	15	PMAIP1
158	4.49E-150	0.982071	0.963	0.805	8.99E-147	15	RGS1
159	2.77E-122	0.973071	0.906	0.674	5.54E-119	15	BIRC3
160	4.34E-114	1.00975	0.867	0.706	8.68E-111	15	TRBC1
161	1.54E-265	1.51413	0.887	0.505	3.07E-262	16	CD79A	Plasma Cells
162	1.64E-260	1.67411	0.867	0.465	3.28E-257	16	BANK1
163	2.43E-257	2.07734	0.928	0.615	4.86E-254	16	CD83
164	3.36E-187	1.29992	0.815	0.359	6.73E-184	16	MS4A1
165	8.80E-155	1.54361	0.874	0.651	1.76E-151	16	CD69
166	1.34E-153	1.37398	0.861	0.636	2.67E-150	16	NR4A2
167	5.45E-123	1.47953	0.957	0.827	1.09E-119	16	FOSB
168	4.70E-109	1.61087	0.973	0.854	9.41E-106	16	JUN
169	7.31E-83	1.37624	0.973	0.799	1.46E-79	16	FOS
170	6.91E-10	1.33535	0.58	0.696	1.38E-06	16	IGHM
171	0	4.53566	0.959	0.612	0	17	GNLY	NKs
172	0	3.95996	0.999	0.74	0	17	GZMB
173	0	3.16686	0.999	0.626	0	17	NKG7
174	0	3.14279	0.978	0.617	0	17	KLRD1
175	0	2.22717	0.963	0.688	0	17	GZMH
176	0	2.20067	0.938	0.553	0	17	PRF1
177	0	2.1172	0.993	0.742	0	17	CST7
178	5.17E-297	1.80292	0.869	0.383	1.03E-293	17	KLRF1
179	9.49E-293	2.00569	0.997	0.68	1.90E-289	17	CCL5
180	2.15E-277	2.00322	0.961	0.715	4.30E-274	17	GZMA
181	0	7.83403	1	0.78	0	18	TPSB2	Mast Cells
182	0	6.52317	1	0.623	0	18	TPSAB1
183	0	5.99855	1	0.617	0	18	CPA3
184	0	3.78332	0.989	0.601	0	18	HPGD
185	0	3.78195	0.915	0.353	0	18	CTSG
186	0	3.73949	0.997	0.681	0	18	LTC4S
187	0	3.58739	0.95	0.572	0	18	MS4A2
188	0	3.57577	0.983	0.531	0	18	HPGDS
189	0	3.55449	0.989	0.341	0	18	KIT
190	0	3.53535	0.986	0.448	0	18	GATA2
191	5.00E-233	2.15431	0.996	0.889	1.00E-229	19	DNAJB1	PDAC
192	1.05E-224	1.70916	0.987	0.681	2.10E-221	19	CCL5
193	1.47E-190	2.5377	0.955	0.752	2.93E-187	19	CCL4
194	1.91E-190	1.59929	0.945	0.646	3.82E-187	19	GZMK
195	2.77E-130	1.51733	0.954	0.765	5.54E-127	19	DUSP2
196	6.31E-122	1.56571	0.857	0.621	1.26E-118	19	NEU1
197	3.75E-121	1.44849	0.854	0.653	7.50E-118	19	CD69
198	7.79E-120	1.50742	0.918	0.792	1.56E-116	19	ID2
199	1.44E-118	1.65458	0.91	0.712	2.89E-115	19	CCL4L2
200	1.20E-21	1.54361	0.625	0.563	2.41E-18	19	IFNG
201	2.13E-198	2.05519	0.998	0.945	4.26E-195	20	COL1A1	Fibroblasts
202	2.80E-192	2.06139	0.99	0.94	5.60E-189	20	LUM
203	3.85E-176	2.10679	0.983	0.889	7.70E-173	20	FN1
204	1.65E-165	2.27741	0.964	0.897	3.29E-162	20	TAGLN
205	1.10E-156	2.17816	0.952	0.882	2.20E-153	20	CALD1
206	3.00E-147	2.25168	0.929	0.798	5.99E-144	20	TPM2
207	4.38E-146	2.08137	0.936	0.825	8.76E-143	20	NNMT
208	8.04E-135	2.07331	0.919	0.827	1.61E-131	20	TPM1
209	5.27E-130	2.07354	0.897	0.808	1.05E-126	20	IGFBP5
210	2.44E-102	2.27806	0.838	0.771	4.87E-99	20	CXCL14
211	1.60E-262	3.45784	0.996	0.991	3.20E-259	21	FTL	Macrophages
212	1.03E-225	4.10482	0.973	0.75	2.06E-222	21	APOE
213	1.04E-223	3.28186	0.963	0.669	2.08E-220	21	C1QB
214	2.08E-211	3.32698	0.965	0.68	4.16E-208	21	LYZ
215	5.13E-205	3.04229	0.944	0.638	1.03E-201	21	C1QA
216	2.01E-200	3.02933	0.93	0.654	4.01E-197	21	C1QC
217	3.03E-199	4.01008	0.92	0.645	6.05E-196	21	APOC1
218	2.64E-189	3.01659	0.979	0.868	5.27E-186	21	CTSD
219	1.77E-159	3.71619	0.912	0.652	3.54E-156	21	SPP1
220	2.94E-157	3.00415	0.907	0.658	5.89E-154	21	RNASE1
221	3.44E-253	3.1861	1	0.852	6.88E-250	22	HLA-DPB1	Macrophages
222	4.02E-248	2.93331	1	0.812	8.04E-245	22	HLA-DPB1
223	2.43E-244	3.00887	0.996	0.765	4.86E-241	22	HLA-DQA1
224	1.32E-243	2.69399	0.989	0.812	2.64E-240	22	HLA-DQA2
225	1.62E-241	2.93706	1	0.875	3.24E-238	22	HLA-DRA
226	8.04E-230	2.72355	0.998	0.814	1.61E-226	22	HLA-DRB1
227	4.88E-229	2.83365	0.994	0.785	9.76E-226	22	HLA-DQB1
228	1.38E-220	2.38644	0.998	0.89	2.77E-217	22	CD74
229	1.65E-204	3.35944	0.899	0.478	3.30E-201	22	CCL17
230	5.75E-194	2.4401	0.91	0.673	1.15E-190	22	S100B
231	3.67E-218	1.54278	0.991	0.668	7.33E-215	23	ADIRF	Endothelial
232	5.42E-216	0.995232	0.98	0.526	1.08E-212	23	SOD3
233	2.34E-206	1.33065	0.987	0.71	4.68E-203	23	C11orf96
234	4.98E-197	1.28362	0.982	0.62	9.97E-194	23	MT1M
235	1.29E-136	1.42531	0.925	0.616	2.58E-133	23	PDK4
236	4.67E-128	0.890517	0.947	0.886	9.34E-125	23	IGHG4
237	8.94E-101	0.907177	0.989	0.752	1.79E-97	23	SELENOM
238	6.71E-79	1.23662	0.895	0.749	1.34E-75	23	MT1E
239	1.25E-57	1.09459	0.851	0.765	2.50E-54	23	MT1X
240	1.24E-11	0.934522	0.373	0.282	2.47E-08	23	DES
241	1.58E-190	8.20254	0.946	0.847	3.16E-187	24	IGHG1	Plasma Cells
242	1.31E-155	7.31345	0.911	0.866	2.63E-152	24	IGHG3
243	2.38E-139	5.89714	0.867	0.828	4.76E-136	24	IGHG2
244	1.46E-134	7.16687	0.908	0.886	2.92E-131	24	IGHG4
245	3.78E-127	7.61158	0.906	0.87	7.56E-124	24	IGLC1
246	1.35E-95	8.70694	0.962	0.972	2.69E-92	24	IGKC
247	1.77E-55	5.48691	0.735	0.708	3.53E-52	24	IGHA2
248	9.33E-27	8.0004	0.793	0.885	1.87E-23	24	IGLC2
249	2.62E-09	7.40206	0.559	0.633	5.25E-06	24	IGLC3
250	8.25E-09	6.26648	0.696	0.858	1.65E-05	24	IGHA1
251	2.11E-141	2.72686	0.961	0.616	4.22E-138	25	NUSAP1	Activated T-cells
252	3.26E-132	3.23165	0.938	0.602	6.52E-129	25	TOP2A
253	6.42E-128	2.63526	0.919	0.565	1.28E-124	25	UBE2C
254	1.08E-121	2.99884	0.965	0.695	2.15E-118	25	STMN1
255	6.24E-110	3.47888	0.919	0.709	1.25E-106	25	CENPF
256	7.47E-109	2.71164	0.903	0.677	1.49E-105	25	HIST1H1B
257	1.22E-106	2.63495	0.984	0.863	2.43E-103	25	HMGB2
258	7.39E-97	2.79524	0.876	0.671	1.48E-93	25	MKI67
259	1.71E-83	2.4738	0.841	0.585	3.41E-80	25	ASPM
260	7.91E-40	2.73279	0.876	0.843	1.58E-36	25	HIST1H4C
261	1.07E-113	4.82738	1	0.421	2.15E-110	26	MIA	Schwann
262	1.15E-113	4.47938	1	0.678	2.31E-110	26	GPM6B
263	3.84E-112	5.1846	0.994	0.675	7.67E-109	26	S100B
264	1.82E-111	4.09852	0.988	0.697	3.65E-108	26	PLP1
265	7.81E-109	4.33186	0.983	0.643	1.56E-105	26	LGI4
266	6.12E-108	4.02822	0.988	0.645	1.22E-104	26	FXYD1
267	2.57E-106	4.19585	0.983	0.607	5.14E-103	26	ITGB8
268	2.30E-103	3.77691	0.965	0.654	4.59E-100	26	CHL1
269	1.23E-99	4.31534	0.988	0.677	2.47E-96	26	CLU
270	5.80E-96	3.89869	0.954	0.685	1.16E-92	26	CRYAB
271	3.25E-42	4.15948	0.969	0.379	6.50E-39	27	CHGB	Endocrine
272	5.00E-41	4.49801	0.969	0.48	1.00E-37	27	SCG5
273	8.65E-41	2.89448	0.969	0.445	1.73E-37	27	PEG10
274	1.08E-40	3.94426	0.969	0.527	2.15E-37	27	FXYD2
275	2.19E-38	2.72534	0.954	0.402	4.39E-35	27	ARC
276	5.21E-38	3.54394	0.954	0.599	1.04E-34	27	PCSK1N
277	6.41E-34	2.88779	0.969	0.754	1.28E-30	27	SEC11C
278	1.61E-32	3.24919	0.969	0.678	3.22E-29	27	CLU
279	2.65E-32	2.82326	0.892	0.373	5.31E-29	27	SCG3
280	1.58E-31	2.70042	0.908	0.508	3.16E-28	27	BEX1
